# Ontogenetic sequence of differential gene expression in predator-induced *Daphnia pulex*

**DOI:** 10.1101/2025.07.16.665143

**Authors:** Andrey Rozenberg, Linda C. Weiss, Tatjana Schwarz, Nancy Kühne, Uwe John, Ralph Tollrian

## Abstract

As a reaction to the presence of predators, many *Daphnia* species develop morphological defenses. These defenses are phenotypically plastic traits as their production is switched off in the absence of the predator. Previous studies identified some neurohumoral factors and candidate genes that are involved in the development of the defenses. However, there is still significant uncertainty regarding the involvement of certain genes and factors, and minimal information is available about the timing of gene expression changes throughout this development. In the current study, we thus performed a candidate-independent gene expression analysis of defense development over juvenile developmental stages in *D. pulex*. We analyzed transcriptome responses of the microcrustaceans to the natural mix of predator-emitted compounds and also to the pure kairomone which had been identified recently and which we synthesized. With the data obtained we show that the main factor correlating with the global gene expression patterns in *Daphnia* is molt cycle. Influence of kairomone treatment on the level of global gene expression is evident only in certain stages. The stages generally show unique patterns of kairomone-induced gene expression. However, expression profiles are highly similar for the naturally released and the chemically synthesized kairomone in each one of the stages. A number of genes with regulatory, structural and detoxification roles are differentially expressed as a reaction to the kairomone treatment. The most consistent response was found in the expression levels of *ilp-3* coding for an insulin-like peptide. Gene knockdown experiments suggest that this hormone plays a role in the production of the defense. Many of the genes responding to the kairomone treatment have no predicted function stressing the need to investigate gene functions in *Daphnia*.
