## Supplementary Data File 1 for "Ontogenetic sequence of differential gene expression in predator-induced *Daphnia pulex*"

### Sheet: Samples
Sample	Run	P7 index	P5 index	Exfold Mix	Raw reads	Deduplicated reads	% Daphnia	% exfold	Stage	Substage	Age, hrs	condition	Category
e18fc1	3	i705	P5ND1	1	33584039	28423943	81.2029	1.34282	e18	e18	18	control	all,subset
e18fc2	1	i710	P5ND3	2	20044125	17231176	83.5021	0.723711	e18	e18	18	control	all,subset
e18fc3	1	i712	P5ND2	2	11837876	10697228	83.9834	0.913564	e18	e18	18	control	all,subset
e18fc4	1	i711	P5ND2	1	10968110	9829405	83.734	1.79791	e18	e18	18	control	all,subset
e18fc5	2	i710	P5ND2	2	12467608	10931710	81.6924	1.88386	e18	e18	18	control	all,subset
e18fc6	2	i705	P5ND4	1	15451462	13414336	83.1879	1.7475	e18	e18	18	control	all,subset
e18fn1	3	i712	P5ND4	2	17668860	14322298	76.7896	4.93773	e18	e18	18	natural kairomone	all,subset
e18fn2	2, 3	i707	P5ND1	1	14867506	13481393	81.0364	1.18996	e18	e18	18	natural kairomone	all,subset
e18fn3	2	i705	P5ND1	1	14971063	12844965	85.1632	1.12738	e18	e18	18	natural kairomone	all,subset
e18fn4	2	i706	P5ND1	2	12067074	10882235	83.1221	2.22272	e18	e18	18	natural kairomone	all,subset
e18fn5	1	i705	P5ND2	1	11040663	9984142	82.8647	1.14101	e18	e18	18	natural kairomone	all,subset
e18fn6	1, 3	i706	P5ND3	2	14026917	12508347	83.9768	0.306052	e18	e18	18	natural kairomone	all,subset
e18fs1	1	i709	P5ND3	1	17409681	15160716	80.6216	1.14727	e18	e18	18	synthetic kairomone	outlier
e18fs2	1	i708	P5ND2	2	16549285	14471069	82.8689	0.31185	e18	e18	18	synthetic kairomone	all,subset
e18fs3	2	i706	P5ND3	2	18059477	14590640	79.6222	3.3719	e18	e18	18	synthetic kairomone	all,subset
e18fs4	2	i706	P5ND2	2	11507228	10290821	82.1048	1.74781	e18	e18	18	synthetic kairomone	all,subset
e18fs5	1	i709	P5ND2	1	16878414	15072884	82.036	1.25261	e18	e18	18	synthetic kairomone	all,subset
e18fs6	3	i711	P5ND4	1	23685756	19533694	84.4842	0.87454	e18	e18	18	synthetic kairomone	all,subset
jI30fc1	3	i706	P5ND1	2	14252639	12868858	83.6134	0.241653	jI30	jI30	30	control	all,subset
jI30fc2	2, 3	i712	P5ND1	2	12015255	10417653	83.3812	1.56779	jI30	jI30	30	control	all,subset
jI30fc3	2	i708	P5ND1	2	6805398	6386655	83.8088	1.333	jI30	jI30	30	control	all,subset
jI30fc4	2, 3	i706	P5ND4	2	12870407	10685418	84.1505	2.03245	jI30	jI30	30	control	all,subset
jI30fc5	2, 3	i705	P5ND3	1	12120748	10265614	83.2174	1.39959	jI30	jI30	30	control	all,subset
jI30fc6	2, 3	i708	P5ND2	2	12164816	10210022	84.3213	2.04215	jI30	jI30	30	control	all,subset
jI30fn1	2, 3	i710	P5ND4	2	10355744	9450464	84.9634	1.1363	jI30	jI30	30	natural kairomone	all,subset
jI30fn2	2, 3	i709	P5ND1	1	9741350	8967127	84.8143	1.07397	jI30	jI30	30	natural kairomone	all,subset
jI30fn3	1	i705	P5ND4	1	13631217	11766081	82.2967	0.795762	jI30	jI30	30	natural kairomone	all,subset
jI30fn4	1	i709	P5ND1	1	9071771	8534442	83.1155	1.09657	jI30	jI30	30	natural kairomone	all,subset
jI30fn5	1	i710	P5ND1	2	10982415	10074946	85.1076	1.13452	jI30	jI30	30	natural kairomone	all,subset
jI30fn6	3	i711	P5ND1	1	20840216	17104809	84.7848	0.804335	jI30	jI30	30	natural kairomone	all,subset
jI30fs1	2	i712	P5ND4	2	6051013	5536638	85.1747	1.66243	jI30	jI30	30	synthetic kairomone	all,subset
jI30fs2	1	i705	P5ND3	1	12541964	11273821	83.8088	1.32326	jI30	jI30	30	synthetic kairomone	all,subset
jI30fs3	3	i708	P5ND1	2	16223300	14302257	84.4435	0.209596	jI30	jI30	30	synthetic kairomone	all,subset
jI30fs4	1	i706	P5ND2	2	13230265	11910010	85.0331	0.452602	jI30	jI30	30	synthetic kairomone	all,subset
jI30fs5	2, 3	i708	P5ND4	2	13930764	11134470	83.4152	1.72592	jI30	jI30	30	synthetic kairomone	all,subset
jI30fs6	1	i711	P5ND1	1	9908211	9144159	83.774	1.17044	jI30	jI30	30	synthetic kairomone	all,subset
jI42fc1	1	i712	P5ND1	2	7410367	6939101	83.4654	0.253491	jI42	jI42.2	42	control	all,subset
jI42fc2	1	i708	P5ND3	2	10191292	9521865	84.1226	1.00874	jI42	jI42.1	42	control	all
jI42fc3	1	i707	P5ND3	1	8975442	8351592	83.8333	0.914185	jI42	jI42.2	42	control	all,subset
jI42fc4	2	i711	P5ND3	1	9000433	7836807	86.2722	1.21877	jI42	jI42.2	42	control	all,subset
jI42fc5	2, 3	i710	P5ND3	2	10272704	9317488	82.1819	1.80755	jI42	jI42.2	42	control	all,subset
jI42fc6	3	i705	P5ND4	1	17621803	15638283	83.3989	1.70367	jI42	jI42.2	42	control	all,subset
jI42fn1	1	i711	P5ND4	1	12626803	11454783	83.3794	1.4152	jI42	jI42.2	42	natural kairomone	all,subset
jI42fn2	1	i706	P5ND4	2	16918030	14868334	82.6612	2.0234	jI42	jI42.2	42	natural kairomone	all,subset
jI42fn3	2, 3	i712	P5ND3	2	11575499	10013682	85.7843	1.71733	jI42	jI42.1	42	natural kairomone	all
jI42fn4	2, 3	i711	P5ND2	1	9039292	8397236	84.0153	1.48714	jI42	jI42.1	42	natural kairomone	all
jI42fn5	1	i710	P5ND2	2	12368079	11230667	83.4751	0.298219	jI42	jI42.2	42	natural kairomone	all,subset
jI42fn6	3	i709	P5ND2	2	14590423	12828424	85.2688	0.846542	jI42	jI42.2	42	natural kairomone	all,subset
jI42fs1	2	i707	P5ND4	1	8822304	7852284	84.9155	2.12165	jI42	jI42.2	42	synthetic kairomone	all,subset
jI42fs2	3	i706	P5ND2	1	21967843	19230128	84.2845	0.846703	jI42	jI42.2	42	synthetic kairomone	all,subset
jI42fs3	2	i709	P5ND2	1	7013166	6426635	84.4136	1.57134	jI42	jI42.1	42	synthetic kairomone	all
jI42fs4	2	i712	P5ND2	2	7901590	7313496	84.161	1.68171	jI42	jI42.1	42	synthetic kairomone	all
jI42fs5	1	i708	P5ND4	2	9709754	8890952	84.5066	0.31802	jI42	jI42.1	42	synthetic kairomone	all
jI42fs6	3	i707	P5ND4	1	15413161	13096361	85.8667	0.891858	jI42	jI42.1	42	synthetic kairomone	all
jII56fc1	2, 3	i710	P5ND1	2	9640592	8993131	84.4268	1.30207	jII56	jII56	56	control	all,subset
jII56fc2	3	i710	P5ND2	2	17544534	15337272	84.5136	0.577476	jII56	jII56	56	control	all,subset
jII56fc3	1	i707	P5ND4	1	9168337	8409914	83.1429	1.60538	jII56	jII56	56	control	all,subset
jII56fc4	1	i707	P5ND2	1	15318095	13379397	83.8562	1.35366	jII56	jII56	56	control	all,subset
jII56fc5	1	i712	P5ND3	2	13102586	11572447	84.6262	0.527598	jII56	jII56	56	control	all,subset
jII56fc6	1	i712	P5ND4	2	14447058	12449198	82.7981	1.58678	jII56	jII56	56	control	all,subset
jII56fn1	2, 3	i709	P5ND4	1	9627659	8872517	84.5147	1.47973	jII56	jII56	56	natural kairomone	all,subset
jII56fn2	1	i711	P5ND3	1	15125127	13365332	82.7643	1.35845	jII56	jII56	56	natural kairomone	all,subset
jII56fn3	2, 3	i708	P5ND3	2	9968724	9218540	82.46	1.46397	jII56	jII56	56	natural kairomone	all,subset
jII56fn4	2, 3	i709	P5ND3	1	11215308	9938138	82.6705	1.41102	jII56	jII56	56	natural kairomone	all,subset
jII56fn5	2, 3	i705	P5ND2	1	9777133	8903533	83.8407	1.36072	jII56	jII56	56	natural kairomone	all,subset
jII56fn6	3	i712	P5ND2	1	19594208	16765396	83.1636	0.940443	jII56	jII56	56	natural kairomone	all,subset
jII56fs1	2	i711	P5ND1	NA	8933373	8140600	88.0481	0.0221608	jII56	jII56	56	synthetic kairomone	all,subset
jII56fs2	2	i711	P5ND4	1	8135171	7415928	85.7583	1.67128	jII56	jII56	56	synthetic kairomone	all,subset
jII56fs3	1	i709	P5ND4	1	10181129	9217659	82.9564	1.77701	jII56	jII56	56	synthetic kairomone	all,subset
jII56fs4	2, 3	i707	P5ND2	1	14393726	11369484	85.1548	1.51872	jII56	jII56	56	synthetic kairomone	all,subset
jII56fs5	3	i707	P5ND3	2	20944171	17694592	84.7245	0.866898	jII56	jII56	56	synthetic kairomone	all,subset
jII56fs6	1	i710	P5ND4	2	7067009	6548769	84.5659	0.431119	jII56	jII56	56	synthetic kairomone	all,subset
